# Normative Modeling of Brain Morphometry Across the Lifespan Using CentileBrain: Algorithm Benchmarking and Model Optimization

**DOI:** 10.1101/2023.01.30.523509

**Authors:** Ruiyang Ge, Yuetong Yu, Yi Xuan Qi, Yunan Vera Fan, Shiyu Chen, Chuntong Gao, Shalaila S Haas, Amirhossein Modabbernia, Faye New, Ingrid Agartz, Philip Asherson, Rosa Ayesa-Arriola, Nerisa Banaj, Tobias Banaschewski, Sarah Baumeister, Alessandro Bertolino, Dorret I Boomsma, Stefan Borgwardt, Josiane Bourque, Daniel Brandeis, Alan Breier, Henry Brodaty, Rachel M Brouwer, Randy Buckner, Jan K Buitelaar, Dara M Cannon, Xavier Caseras, Simon Cervenka, Patricia J Conrod, Benedicto Crespo-Facorro, Fabrice Crivello, Eveline A Crone, Liewe de Haan, Greig I de Zubicaray, Annabella Di Giorgio, Susanne Erk, Simon E Fisher, Barbara Franke, Thomas Frodl, David C Glahn, Dominik Grotegerd, Oliver Gruber, Patricia Gruner, Raquel E Gur, Ruben C Gur, Ben J Harrison, Sean N Hatton, Ian Hickie, Fleur M Howells, Hilleke E Hulshoff Pol, Chaim Huyser, Terry L Jernigan, Jiyang Jiang, John A Joska, René S Kahn, Andrew J Kalnin, Nicole A Kochan, Sanne Koops, Jonna Kuntsi, Jim Lagopoulos, Luisa Lazaro, Irina S Lebedeva, Christine Lochner, Nicholas G Martin, Bernard Mazoyer, Brenna C McDonald, Colm McDonald, Katie L McMahon, Tomohiro Nakao, Lars Nyberg, Fabrizio Piras, Maria J Portella, Jiang Qiu, Joshua L Roffman, Perminder S Sachdev, Nicole Sanford, Theodore D Satterthwaite, Andrew J Saykin, Gunter Schumann, Carl M Sellgren, Kang Sim, Jordan W Smoller, Jair Soares, Iris E Sommer, Gianfranco Spalletta, Dan J Stein, Christian K Tamnes, Sophia I Thomopolous, Alexander S Tomyshev, Diana Tordesillas-Gutiérrez, Julian N Trollor, Dennis van ’t Ent, Odile A van den Heuvel, Theo GM van Erp, Neeltje EM van Haren, Daniela Vecchio, Dick J Veltman, Henrik Walter, Yang Wang, Bernd Weber, Dongtao Wei, Wei Wen, Lars T Westlye, Lara M Wierenga, Steven CR Williams, Margaret J Wright, Sarah Medland, Mon-Ju Wu, Kevin Yu, Neda Jahanshad, Paul M Thompson, Sophia Frangou

## Abstract

We present an empirically benchmarked framework for sex-specific normative modeling of brain morphometry that can inform about the biological and behavioral significance of deviations from typical age-related neuroanatomical changes and support future study designs. This framework was developed using regional morphometric data from 37,407 healthy individuals (53% female; aged 3–90 years) following a comparative evaluation of eight algorithms and multiple covariate combinations pertaining to image acquisition and quality, parcellation software versions, global neuroimaging measures, and longitudinal stability. The Multivariate Factorial Polynomial Regression (MFPR) emerged as the preferred algorithm optimized using nonlinear polynomials for age and linear effects of global measures as covariates. The MFPR models showed excellent accuracy across the lifespan and within distinct age-bins, and longitudinal stability over a 2-year period. The performance of all MFPR models plateaued at sample sizes exceeding 3,000 study participants. The model and scripts described here are freely available through CentileBrain (https://centilebrain.org/).
