## Appendix 2-6 for "Normative Modeling of Brain Morphometry Across the Lifespan Using CentileBrain: Algorithm Benchmarking and Model Optimization": Appendix2_Table S01.xlsx

### Sheet: Sheet1
Supplementary Table S1. Datasets included in the model optimization sample with access information
Dataset Abbreviation	Country	Scanner Strength (Tesla)	FreeSurfer Version	N	Age (years)	Age (years)	Male/Female	Further Information and Access Requests
					Mean (SD)	Range	N
ENIGMA Consortium Datasets
ADHD-NF	Germany	3T	5·3	13	13(1)	12-15	7/6	https://www.ncbi.nlm.nih.gov/pmc/articles/PMC8675431/ https://www.ncbi.nlm.nih.gov/pmc/articles/PMC8675429/ Access request to PI
AMC	The Netherlands	3T	5	99	22·89(3·39)	17-32	65/34	https://www.ncbi.nlm.nih.gov/pmc/articles/PMC8675431/ https://www.ncbi.nlm.nih.gov/pmc/articles/PMC8675429/ Access request to PI
Barcelona 3T	Spain	3T	5·3	44	14·57(2·1)	11-17	24/20	https://www.ncbi.nlm.nih.gov/pmc/articles/PMC8675431/ https://www.ncbi.nlm.nih.gov/pmc/articles/PMC8675429/ Access request to PI
Betula	Sweden	3T	5·3	298	62·89(13·09)	25-82	144/154	Access request: https://www.umu.se/en/research/projects/betula---aging-memory-and-dementia/
BIG	The Netherlands	1·5T;3T	5·3	1301	24·04(8·06)	18-71	556/745	Access request: https://www.ru.nl/donders/research/research-facilities-projects/cognomics/big-project/big-database/
BIL&GIN	France	3T	5·3	452	26·75(7·73)	18-57	220/232	Access request: https://www.gin.cnrs.fr/en/current-research/axis2/bilgin-en/
Bonn	Germany	3T	5·3	174	38·84(6·49)	29-50	174/0	https://www.ncbi.nlm.nih.gov/pmc/articles/PMC8675431/ https://www.ncbi.nlm.nih.gov/pmc/articles/PMC8675429/ Access request to PI
BrainSCALE	The Netherlands	1·5T	5·3	277	10·02(1·38)	9-15	131/146	https://www.ncbi.nlm.nih.gov/pmc/articles/PMC8675431/ https://www.ncbi.nlm.nih.gov/pmc/articles/PMC8675429/ Access request to PI
BRCATLAS	England	3T	5·1	163	39·66(17·17)	18-84	84/79	https://www.ncbi.nlm.nih.gov/pmc/articles/PMC8675431/ https://www.ncbi.nlm.nih.gov/pmc/articles/PMC8675429/ Access request to PI
Cardiff	Wales	3T	5·3	318	25·29(7·4)	18-58	89/229	https://www.ncbi.nlm.nih.gov/pmc/articles/PMC8675431/ https://www.ncbi.nlm.nih.gov/pmc/articles/PMC8675429/ Access request to PI
CEG	UK	3T	5·3	32	16(1·7)	13-19	32/0	https://www.ncbi.nlm.nih.gov/pmc/articles/PMC8675431/ https://www.ncbi.nlm.nih.gov/pmc/articles/PMC8675429/ Access request to PI
CIAM	South Africa	3T	5·3	30	27(5)	19-40	16/14	https://www.ncbi.nlm.nih.gov/pmc/articles/PMC8675431/ https://www.ncbi.nlm.nih.gov/pmc/articles/PMC8675429/ Access request to PI
CLiNG	Germany	3T	5·3	323	25·18(5·28)	18-58	132/191	https://www.ncbi.nlm.nih.gov/pmc/articles/PMC8675431/ https://www.ncbi.nlm.nih.gov/pmc/articles/PMC8675429/ Access request to PI
CODE	Germany	3T	5·3	74	39·99(13·32)	20-64	31/43	Access request: https://www.ncbi.nlm.nih.gov/pmc/articles/PMC4651841/
COMPULS/TS EUROTRAIN	The Netherlands	3T	5·3	54	10·86(1·02)	8-13	37/17	https://www.ncbi.nlm.nih.gov/pmc/articles/PMC4994475/ Access request to PI
Dublin	Ireland			92	30(8·3)	19-52	51/41	https://www.ncbi.nlm.nih.gov/pmc/articles/PMC8675431/ https://www.ncbi.nlm.nih.gov/pmc/articles/PMC8675429/ Access request to PI
ENIGMA-HIV	South Africa	3T	5·1	31	25(4·4)	19-33	16/15	http://enigma.ini.usc.edu/ongoing/enigma-hiv-working-group/ Access request to PI
ENIGMA-OCD (AMC/Huyser)	The Netherlands	3T	5·3	23	14(2·6)	9-17	9/14	http://enigma.ini.usc.edu/ongoing/enigma-ocd-working-group/ Access request to PI
ENIGMA-OCD (Kyushu/Nakao)	Japan	3T	5·3	40	39(12·5)	22-63	15/25	http://enigma.ini.usc.edu/ongoing/enigma-ocd-working-group/ Access request to PI
ENIGMA-OCD (van den Heuvel 3T)	The Netherlands	3T	5·3	35	39(11·2)	22-64	16/19	http://enigma.ini.usc.edu/ongoing/enigma-ocd-working-group/ Access request to PI
ENIGMA-OCD-3T-CONTROLS	South Africa	3T	5·3	27	31(10·6)	19-56	10/17	http://enigma.ini.usc.edu/ongoing/enigma-ocd-working-group/ Access request to PI
GSP	USA	3T	4·5	2010	27·23(16·53)	18-90	895/1115	Access request: https://dataverse.harvard.edu/dataset.xhtml?persistentId=doi:10.7910/DVN/25833
IMH	Singapore	3T	5·3	79	31·99(10·03)	20-59	50/29	https://www.ncbi.nlm.nih.gov/pmc/articles/PMC8675431/ https://www.ncbi.nlm.nih.gov/pmc/articles/PMC8675429/ Access request to PI
Indiana	USA	3T	5·1	201	27·54(20·02)	6-87	97/104	https://www.ncbi.nlm.nih.gov/pmc/articles/PMC8675431/ https://www.ncbi.nlm.nih.gov/pmc/articles/PMC8675429/ Access request to PI
IRCCS-FSL	Italy	3T	7·1·1	148	66·9(5·31)	60-83	61/87	https://www.ncbi.nlm.nih.gov/pmc/articles/PMC8675431/ https://www.ncbi.nlm.nih.gov/pmc/articles/PMC8675429/ Access request to PI
Irvine	USA	3T	5·3	174	37·52(11·26)	19-60	124/50	https://www.ncbi.nlm.nih.gov/pmc/articles/PMC4651841/ Access request to PI
KaSP	Sweden	3T	5·3	32	27(5·7)	20-43	15/17	https://ki.se/en/research/the-karolinska-schizophrenia-project-kasp Access request to PI
Leiden	The Netherlands	3T	5·3	576	16·84(4·79)	8-29	281/295	https://www.ncbi.nlm.nih.gov/pmc/articles/PMC8675431/ https://www.ncbi.nlm.nih.gov/pmc/articles/PMC8675429/ Access request to PI
MAS	Australia	3T	5·3	532	78·41(4·68)	70-91	242/290	https://cheba.unsw.edu.au/research-projects/sydney-memory-and-ageing-study Access request to PI
MCIC	USA	1·5T; 3T	5·3	93	32·67(12·03)	18-60	63/30	Access request: https://www.nitrc.org/projects/mcic/
Melbourne	Australia	3T	5·3	102	19·58(2·98)	15-26	48/54	https://www.ncbi.nlm.nih.gov/pmc/articles/PMC8675431/ https://www.ncbi.nlm.nih.gov/pmc/articles/PMC8675429/ Access request to PI
Meth-CT	South Africa	3T	5·3	62	27(7·3)	18-53	48/14	https://www.ncbi.nlm.nih.gov/pmc/articles/PMC8675431/ https://www.ncbi.nlm.nih.gov/pmc/articles/PMC8675429/ Access request to PI
MHRC	Russia	3T	5·3	52	22(2·9)	16-28	52/0	https://www.ncbi.nlm.nih.gov/pmc/articles/PMC8675431/ https://www.ncbi.nlm.nih.gov/pmc/articles/PMC8675429/ Access request to PI
MooDs	Germany			310	33(9·8)	18-51	146/164	https://www.ncbi.nlm.nih.gov/pmc/articles/PMC8675431/ https://www.ncbi.nlm.nih.gov/pmc/articles/PMC8675429/ Access request to PI
Muenster	Germany	3T	5·3	752	35·2(12·07)	17-65	328/424	https://www.ncbi.nlm.nih.gov/pmc/articles/PMC8675431/ https://www.ncbi.nlm.nih.gov/pmc/articles/PMC8675429/ Access request to PI
NESDA	The Netherlands	3T	5	65	40(9·8)	21-56	22/43	Access request: https://www.nesda.nl/nesda-english/
Neuroventure	Canada	3T	5·3	137	13·66(0·64)	12-15	62/75	https://www.ncbi.nlm.nih.gov/pmc/articles/PMC8675431/ https://www.ncbi.nlm.nih.gov/pmc/articles/PMC8675429/ Access request to PI
NTR	The Netherlands	3T	5·1	112	34(10·4)	19-57	42/70	https://www.ncbi.nlm.nih.gov/pmc/articles/PMC8675431/ https://www.ncbi.nlm.nih.gov/pmc/articles/PMC8675429/ Access request to PI
NUIG	Ireland	1·5T	5·1	93	36·14(11·55)	18-58	54/39	https://www.ncbi.nlm.nih.gov/pmc/articles/PMC8675431/ https://www.ncbi.nlm.nih.gov/pmc/articles/PMC8675429/ Access request to PI
Olin	USA	3T	5·1	607	36·04(12·99)	21-87	242/365	https://www.ncbi.nlm.nih.gov/pmc/articles/PMC8675431/ https://www.ncbi.nlm.nih.gov/pmc/articles/PMC8675429/ Access request to PI
PAFIP	Spain	3T	5·3	114	30(7·7)	19-50	69/45	https://www.ncbi.nlm.nih.gov/pmc/articles/PMC8675431/ https://www.ncbi.nlm.nih.gov/pmc/articles/PMC8675429/ Access request to PI
PING	USA	3T	5·3	518	11·86(4·91)	3-21	271/247	http://pingstudy.ucsd.edu/welcome.html
QTIM	Australia	4T	5·3	342	22·64(3·35)	16-30	112/230	Access request: https://openneuro.org/datasets/ds004169/versions/1.0.6
SCORE	Switzerland	3T	6	44	25(4·3)	19-39	17/27	https://www.ncbi.nlm.nih.gov/pmc/articles/PMC8675431/ https://www.ncbi.nlm.nih.gov/pmc/articles/PMC8675429/ Access request to PI
Stages-Dep	Spain	3T	5·1	84	47(8)	27-59	20/64	https://www.ncbi.nlm.nih.gov/pmc/articles/PMC8675431/ https://www.ncbi.nlm.nih.gov/pmc/articles/PMC8675429/ Access request to PI
StrokeMRI	Norway	3T	5·3	52	45(22·1)	18-78	19/33	https://www.ncbi.nlm.nih.gov/pmc/articles/PMC8675431/ https://www.ncbi.nlm.nih.gov/pmc/articles/PMC8675429/ Access request to PI
Sydney	Australia	3T	5·1	157	39·13(22·09)	12-84	65/92	https://www.ncbi.nlm.nih.gov/pmc/articles/PMC8675431/ https://www.ncbi.nlm.nih.gov/pmc/articles/PMC8675429/ Access request to PI
UMCU 3T	The Netherlands			144	44(14)	19-78	69/75	https://www.ncbi.nlm.nih.gov/pmc/articles/PMC8675431/ https://www.ncbi.nlm.nih.gov/pmc/articles/PMC8675429/ Access request to PI
UNIBA	Italy	3T	5·3	131	27·34(9·06)	18-63	67/64	https://www.ncbi.nlm.nih.gov/pmc/articles/PMC8675431/ https://www.ncbi.nlm.nih.gov/pmc/articles/PMC8675429/ Access request to PI
UPENN	USA	3T	5·3	190	36·05(14·04)	16-85	87/103	https://www.ncbi.nlm.nih.gov/pmc/articles/PMC8675431/ https://www.ncbi.nlm.nih.gov/pmc/articles/PMC8675429/ Access request to PI
UTH	USA	1·5T; 3T	5·3	231	34·4(12·63)	18-65	89/142	https://www.ncbi.nlm.nih.gov/pmc/articles/PMC8675431/ https://www.ncbi.nlm.nih.gov/pmc/articles/PMC8675429/ Access request to PI
Yale	USA	3T	5·3	23	14(2·2)	10-18	12/11	https://www.ncbi.nlm.nih.gov/pmc/articles/PMC8675431/ https://www.ncbi.nlm.nih.gov/pmc/articles/PMC8675429/ Access request to PI
Publicly Available Datasets
ABCD	USA	3T	5·3	3116	9·91(0·63)	8-11	1463/1653	Access request: https://nda.nih.gov/abcd/
ABIDE	USA, Germany, The Netherlands, Ireland, Belgium	3T	7·1	438	13·62(3·41)	6-21	355/83	Access request: http://fcon_1000.projects.nitrc.org/indi/abide/abide_I.html
ABIDE II	USA, The Netherlands, Switzerland, France, Belgium, Ireland	1·5T;3T	7·1	433	11·52(3·41)	5-21	292/141	Access request: http://fcon_1000.projects.nitrc.org/indi/abide/abide_II.html
ADHD200	USA, The Netherlands, China	1·5T; 3T	7·1	389	12·12(3·32)	7-21	181/208	Access request: http://fcon_1000.projects.nitrc.org/indi/adhd200/index.html
ADNIGO	USA			133	73(6·1)	56-89	55/78	Access request: http://adni.loni.usc.edu/about/
Ann Arbor, a	USA	3T	7·1	25	21(7·42)	13-41	22/3	Access request: http://fcon_1000.projects.nitrc.org/fcpClassic/FcpTable.html
Ann Arbor, b	USA	3T	7·1	35	47·08(26·14)	19-80	16/19	Access request: http://fcon_1000.projects.nitrc.org/fcpClassic/FcpTable.html
Atlanta	USA	3T	7·1	28	30·89(9·89)	22-57	13/15	Access request: http://fcon_1000.projects.nitrc.org/fcpClassic/FcpTable.html
Baltimore	USA	3T	7·1	23	29·26(5·46)	20–40	8/15	Access request: http://fcon_1000.projects.nitrc.org/fcpClassic/FcpTable.html
Bangor	UK	3T	7·1	20	23·4(5·32)	19-38	20/0	Access request: http://fcon_1000.projects.nitrc.org/fcpClassic/FcpTable.html
Beijing_Zang	China	3T	7·1	198	21·16(1·83)	18-26	76/122	Access request: http://fcon_1000.projects.nitrc.org/fcpClassic/FcpTable.html
Berlin_Margulies	Germany	3T	7·1	26	29·77(5·21)	23–44	13/13	Access request: http://fcon_1000.projects.nitrc.org/fcpClassic/FcpTable.html
Cambridge	USA	3T	7·1	198	21·03 (2·31)	18-30	75/123	Access request: http://fcon_1000.projects.nitrc.org/fcpClassic/FcpTable.html
Cam-CAN	UK	3T	5·3	643	54·56(18·55)	18-89	314/329	Access request: https://camcan-archive.mrc-cbu.cam.ac.uk/dataaccess/
HCP Adult Brain	USA	3T	5·3	1113	28·8(3·7)	22-37	507/606	https://www.humanconnectome.org/study/hcp-young-adult/overview
HCP Aging	USA	3T	7·1	725	60·36(15·73)	36-100	319/406	https://www.humanconnectome.org/study/hcp-lifespan-aging
HCP Development	USA	3T	7·1	652	14·44(4·06)	5-22	301/351	https://www.humanconnectome.org/study/hcp-lifespan-development/overview
Healthy Brain Network/CMI	USA	1·5T;3T	7·1	214	9·97(3·4)	5-21	118/96	Access request: http://fcon_1000.projects.nitrc.org/indi/cmi_healthy_brain_network/
ICBM	Canada	3T; 1·5T; 2T	7·1	86	44·19(17·92)	19-85	41/45	Access request: http://fcon_1000.projects.nitrc.org/fcpClassic/FcpTable.html
IMAGEN	England, Ireland, France, Germany	3T	5·3	1840	14·45(0·4)	13-16	903/937	https://imagen-europe.com/
Leiden_2180	The Netherlands	3T	7·1	12	23·00(2·49)	20-27	12/0	Access request: http://fcon_1000.projects.nitrc.org/fcpClassic/FcpTable.html
Leiden_2200	The Netherlands	3T	7·1	19	21·69(2·56)	18-28	11/8	Access request: http://fcon_1000.projects.nitrc.org/fcpClassic/FcpTable.html
Milwaukee	USA	3T	7·1	46	53·59(5·8)	44-65	15/31	Access request: http://fcon_1000.projects.nitrc.org/fcpClassic/FcpTable.html
Munchen	Germany	3T	7·1	16	68·44(3·97)	63-74	10/6	Access request: http://fcon_1000.projects.nitrc.org/fcpClassic/FcpTable.html
Newark	USA	3T	7·1	19	24·11(3·91)	21-39	9/10	Access request: http://fcon_1000.projects.nitrc.org/fcpClassic/FcpTable.html
NewYork	USA	3T	7·1	20	29·75(9·94)	18-46	8/12	Access request: http://fcon_1000.projects.nitrc.org/fcpClassic/FcpTable.html
NYU_TRT	USA	3T	7·1	25	29·44(8·64)	22-49	10/15	Access request: http://fcon_1000.projects.nitrc.org/fcpClassic/FcpTable.html
Orangeburg	USA	1·5T	7·1	20	40·65(11·03)	25-55	15/5	Access request: http://fcon_1000.projects.nitrc.org/fcpClassic/FcpTable.html
Oulu	Finland	1·5T	7·1	103	21·52(0·57)	20-23	37/66	Access request: http://fcon_1000.projects.nitrc.org/fcpClassic/FcpTable.html
Oxford	UK	3T	7·1	22	29(3·79)	20-35	12/10	Access request: http://fcon_1000.projects.nitrc.org/fcpClassic/FcpTable.html
PaloAlto	USA	3T	7·1	17	32·47(8·12)	23-39	2/15	Access request: http://fcon_1000.projects.nitrc.org/fcpClassic/FcpTable.html
Queensland	Australia	3T	7·1	19	25·95(3·88)	23-34	11/8	Access request: http://fcon_1000.projects.nitrc.org/fcpClassic/FcpTable.html
Rockland	USA	3T	7·1	140	14·06(4·86)	6-21	63/77	Access request: https://fcon_1000.projects.nitrc.org/indi/pro/nki.html
Saint-Louis	USA	3T	7·1	31	25·1(2·31)	21-29	14/17	Access request: http://fcon_1000.projects.nitrc.org/fcpClassic/FcpTable.html
UK BIOBANK	UK	3T	7·1	14496	62·16(7·57)	45-82	6494/8002	Access request: https://www.ukbiobank.ac.uk/
Total				37407	39·88(23·47)	3-90	17443/19964
ADHD-NF, Attention Deficit Hyperactivity Disorder -Neurofeedback Study; AMC, Amsterdam Medisch Centrum; Barcelona 3T, University of Barcelona; Betula, The Betula Project, Swedish longitudinal study on aging, memory, and dementia; BIG, Brain Imaging Genetics; BIL&GIN, Brain Imaging of Lateralization by the Groupe d'Imagerie Neurofonctionnelle; Bonn, University of Bonn; BrainSCALE, Brain Structure …
